# A therapeutic vulnerability linking MNK1/2 inhibition and G1/S cyclin-dependent kinase blockade in triple-negative breast cancer

**DOI:** 10.64898/2026.09.11.750258

**Authors:** Qiyun Deng, Mehdi Amiri, Andia Moshari, Binadi Diddeniya, Parastoo Akbarnia, Ana A. Piric, Erika Prando Munhoz, Yasaman Bagherian, Zilan Li, Michael A. Bellucci, Niaz Mahmood, Michael Pollak, Sidong Huang, Mehdi Amiri, Nahum Sonenberg

**Affiliations:** Department of Biochemistry, McGill University, Montreal, Canada; Rosalind and Morris Goodman Cancer Institute, McGill University, Montreal, Canada; Lady Davis Research Institute, Jewish General Hospital, McGill University, Montreal, Canada

**Keywords:** Triple-negative breast cancer, functional genomics, translatome analyses, mRNA translational regulation, cell cycle regulation

## Abstract

Triple-negative breast cancer (TNBC) is a clinically challenging disease with limited therapeutic options. MAP kinase-interacting kinases 1 and 2 (MNK1/2)-mediated phosphorylation of eukaryotic initiation factor 4E (eIF4E) promotes oncogenic translation and represents a potential therapeutic target. We previously showed that loss of eIF4E phosphorylation suppresses metastasis but not primary tumor growth. Here, an shRNA screen surveying druggable genes unveiled cyclin-dependent kinase 4 (CDK4) as a genetic vulnerability to MNK1/2 inhibition in MDA-MB-231 TNBC cells. Although CDK4/6 inhibitors are approved for hormone receptor (HR)-positive, HER2-negative breast cancer, they are not approved for TNBC. We demonstrate that MNK1/2 inhibition synergizes with CDK4/6 blockade suppresses TNBC cell growth, a synergy also observed in another independent TNBC cell line (SUM159) using a broader G1/S CDK (CDK2/4/6) inhibitor. Integrated RNA sequencing and ribosome profiling revealed combination-specific changes in translation associated with mitotic checkpoint control and DNA repair. Our findings document MNK1/2 inhibition as a strategy to sensitize TNBC to G1/S CDK inhibition and provide a new avenue for therapeutic combination.
