## Supplementary Table 3 for "A therapeutic vulnerability linking MNK1/2 inhibition and G1/S cyclin-dependent kinase blockade in triple-negative breast cancer"

### Sheet: 200_0.2
name	no_dox	abundance	dox	abundance	ratio dox/no dox	dox_eFT508	abundance	ratio dox_eFT508/no dox	ratio dox_eFT508/dox
hDGG_00148:AKR1B1	341	12.8758	693	25.6434	1.9916	35	1.25983	0.097845	0.0491288
hDGG_00149:AKR1B1	3	0.113276	267	9.87992	87.2195	27	0.971868	8.57961	0.098368
hDGG_00150:AKR1B1	302	11.4032	534	19.7598	1.73284	83	2.98759	0.261997	0.151195
hDGG_00179:AMER1	1797	67.8526	1527	56.5042	0.83275	274	9.86266	0.145354	0.174547
hDGG_00278:ATRX	446	16.8404	556	20.5739	1.2217	48	1.72776	0.102596	0.0839784
hDGG_00298:BAP1	1077	40.6662	1415	52.3599	1.28755	282	10.1506	0.249608	0.193863
hDGG_00307:BCL11A	2	0.0755176	443	16.3925	217.069	53	1.90774	25.2622	0.116379
hDGG_00574:CDK4	188	7.09866	436	16.1335	2.27275	89	3.20356	0.451292	0.198566
hDGG_00575:CDK4	355	13.4044	329	12.1741	0.90822	24	0.863882	0.0644478	0.0709605
hDGG_00876:DPEP1	667	25.1851	620	22.9421	0.910939	123	4.4274	0.175794	0.192981
hDGG_01026:FGFR2	53	2.00122	394	14.5794	7.28524	67	2.41167	1.2051	0.165417
hDGG_01099:GABBR1	128	4.83313	1379	51.0277	10.5579	264	9.50271	1.96616	0.186226
hDGG_01195:GCGR	546	20.6163	556	20.5739	0.997943	67	2.41167	0.116979	0.11722
hDGG_01308:GRIN1	164	6.19245	535	19.7968	3.19693	54	1.94374	0.313888	0.0981841
hDGG_01321:GRIN2C	191	7.21193	691	25.5694	3.54543	112	4.03145	0.558997	0.157667
hDGG_01327:GRIN2D	0	0	281	10.398	#DIV/0!	2	0.0719902	#DIV/0!	0.00692349
hDGG_01550:HTR3A	588	22.2022	1048	38.7796	1.74666	98	3.52752	0.158882	0.0909633
hDGG_01619:IL23A	55	2.07673	449	16.6145	8.00032	75	2.69963	1.29994	0.162486
hDGG_01667:IMPDH1	50	1.88794	544	20.1299	10.6623	88	3.16757	1.67779	0.157357
hDGG_01852:C2CD2L	178	6.72107	794	29.3807	4.37144	82	2.9516	0.439156	0.10046
hDGG_01864:KCNH6	101	3.81364	620	22.9421	6.01581	11	0.395946	0.103824	0.0172585
hDGG_02170:MYH9	1548	58.4506	731	27.0495	0.462775	149	5.36327	0.0917572	0.198276
hDGG_02205:NISCH	236	8.91108	429	15.8745	1.78143	19	0.683907	0.0767479	0.0430822
hDGG_02214:0	338	12.7625	869	32.156	2.51957	62	2.2317	0.174864	0.0694022
hDGG_02223:0	531	20.0499	893	33.0441	1.64809	14	0.503931	0.0251338	0.0152503
hDGG_02253:0	6	0.226553	217	8.02974	35.4431	24	0.863882	3.81316	0.107585
hDGG_02287:0	70	2.64312	332	12.2851	4.64797	0	0	0	0
hDGG_02324:0	0	0	523	19.3528	#DIV/0!	8	0.287961	#DIV/0!	0.0148795
hDGG_02350:0	0	0	515	19.0568	#DIV/0!	97	3.49152	#DIV/0!	0.183217
hDGG_02351:0	547	20.6541	647	23.9412	1.15915	59	2.12371	0.102823	0.0887052
hDGG_02468:PARP1	296	11.1766	342	12.6552	1.13229	0	0	0	0
hDGG_02534:PDE4A	349	13.1778	742	27.4565	2.08354	125	4.49939	0.341436	0.163873
hDGG_02615:PGF	982	37.0792	1032	38.1875	1.02989	31	1.11585	0.0300937	0.0292202
hDGG_02663:POLA1	1244	46.972	250	9.25086	0.196944	38	1.36781	0.0291198	0.147858
hDGG_02714:PRPF19	177	6.68331	202	7.47469	1.11841	0	0	0	0
hDGG_02717:PRPF19	1117	42.1766	428	15.8375	0.375504	52	1.87175	0.0443788	0.118185
hDGG_02728:PRRX1	279	10.5347	452	16.7256	1.58766	56	2.01573	0.191341	0.120518
hDGG_02745:PSMA3	1699	64.1522	743	27.4936	0.428567	34	1.22383	0.019077	0.0445135
hDGG_02752:PSMB1	1332	50.2947	1044	38.6316	0.768104	147	5.29128	0.105205	0.136968
hDGG_02784:PTGER1	0	0	456	16.8736	#DIV/0!	0	0	#DIV/0!	0
hDGG_02833:RAF1	157	5.92813	1413	52.2859	8.81995	278	10.0066	1.68799	0.191383
hDGG_02838:RAMP1	0	0	273	10.1019	#DIV/0!	6	0.215971	#DIV/0!	0.0213791
hDGG_02851:RAN	290	10.9501	834	30.8609	2.81833	95	3.41953	0.312285	0.110805
hDGG_02881:RET	227	8.57125	241	8.91783	1.04043	10	0.359951	0.0419952	0.0403631
hDGG_02896:RPL14	928	35.0402	816	30.1948	0.861719	145	5.21929	0.148952	0.172854
hDGG_02972:RYR3	890	33.6053	1950	72.1567	2.14718	268	9.64669	0.287058	0.133691
hDGG_03043:SCNN1A	33	1.24604	517	19.1308	15.3532	63	2.26769	1.81992	0.118536
hDGG_03119:SLC22A11	92	3.47381	1020	37.7435	10.8652	162	5.83121	1.67862	0.154496
hDGG_03182:SMARCB1	116	4.38002	278	10.287	2.34861	4	0.14398	0.0328721	0.0139964
hDGG_03228:SSTR3	0	0	233	8.6218	#DIV/0!	8	0.287961	#DIV/0!	0.0333992
hDGG_03236:SSTR4	202	7.62728	576	21.314	2.79444	15	0.539927	0.0707889	0.025332
hDGG_03247:SUPT6H	60	2.26553	288	10.657	4.70397	44	1.58378	0.699079	0.148615
hDGG_03294:TEK	275	10.3837	828	30.6388	2.95067	151	5.43526	0.523443	0.177398
hDGG_03310:THRA	172	6.49452	672	24.8663	3.82882	138	4.96732	0.764849	0.199761
hDGG_03352:TNNC1	299	11.2899	293	10.842	0.960329	40	1.4398	0.12753	0.132799
hDGG_03354:TNNC1	295	11.1389	325	12.0261	1.07965	63	2.26769	0.203584	0.188564
hDGG_03370:TOP2A	1391	52.5225	437	16.1705	0.307877	77	2.77162	0.0527702	0.1714
hDGG_03371:TOP2A	131	4.9464	299	11.064	2.23678	12	0.431941	0.0873243	0.0390401
hDGG_03382:TPO	552	20.8429	949	35.1163	1.68481	176	6.33514	0.303948	0.180405
hDGG_03388:TPSAB1	815	30.7734	733	27.1235	0.881394	105	3.77949	0.122816	0.139343
hDGG_03463:TUBB6	271	10.2326	892	33.0071	3.22566	90	3.23956	0.316591	0.0981475
hDGG_03465:TUBB8	72	2.71863	510	18.8718	6.94163	62	2.2317	0.820889	0.118256
hDGG_03544:WHSC1	773	29.1876	834	30.8609	1.05733	90	3.23956	0.110991	0.104973
hDGG_03753:ALOX5AP	471	17.7844	1169	43.257	2.4323	209	7.52298	0.42301	0.173913
hDGG_03784:APEX1	637	24.0524	732	27.0865	1.12615	26	0.935873	0.0389098	0.0345512
hDGG_03866:AXL	190	7.17418	309	11.4341	1.59378	38	1.36781	0.190658	0.119626
hDGG_03929:BLK	104	3.92692	237	8.76981	2.23326	1	0.0359951	0.00916625	0.00410443
hDGG_04015:CAPN2	8	0.302071	330	12.2111	40.4248	23	0.827887	2.74071	0.0677977
hDGG_04018:CAPN2	220	8.30694	200	7.40069	0.890904	36	1.29582	0.155993	0.175095
hDGG_04024:CARM1	195	7.36297	314	11.6191	1.57804	59	2.12371	0.288431	0.182778
hDGG_04100:CCND1:hDGG_00491:CCND1	0	0	1074	39.7417	#DIV/0!	144	5.18329	#DIV/0!	0.130425
hDGG_04147:CD4	82	3.09622	537	19.8708	6.41777	60	2.15971	0.697529	0.108687
hDGG_04176:CDC25B	86	3.24726	1172	43.368	13.3553	81	2.9156	0.897866	0.0672293
hDGG_04209:CDK5	0	0	427	15.8005	#DIV/0!	0	0	#DIV/0!	0
hDGG_04245:CETP	222	8.38246	315	11.6561	1.39053	36	1.29582	0.154588	0.111171
hDGG_04248:CETP	92	3.47381	372	13.7653	3.96259	22	0.791892	0.227961	0.0575282
hDGG_04261:CHEK2:hDGG_00597:CHEK2	1138	42.9695	472	17.4656	0.406465	14	0.503931	0.0117276	0.0288528
hDGG_04285:CPT1A	252	9.51522	239	8.84382	0.929439	22	0.791892	0.0832237	0.0895419
hDGG_04291:CPT2	69	2.60536	385	14.2463	5.46809	15	0.539927	0.207237	0.0378994
hDGG_04309:CSK	1	0.0377588	238	8.80682	233.239	3	0.107985	2.85987	0.0122616
hDGG_04315:CSNK1D	106	4.00243	473	17.5026	4.37299	5	0.179976	0.0449665	0.0102828
hDGG_04325:CSNK2A1	848	32.0195	665	24.6073	0.76851	135	4.85934	0.151762	0.197476
hDGG_04345:CTSC	320	12.0828	529	19.5748	1.62005	54	1.94374	0.160868	0.0992978
hDGG_04346:CTSC	29	1.09501	350	12.9512	11.8275	35	1.25983	1.15052	0.097275
hDGG_04349:CTSC	391	14.7637	415	15.3564	1.04015	71	2.55565	0.173104	0.166422
hDGG_04400:CXCR3	211	7.96711	497	18.3907	2.30833	75	2.69963	0.338847	0.146793
hDGG_04411:CYP11B2	407	15.3678	962	35.5973	2.31635	57	2.05172	0.133507	0.057637
hDGG_04447:PCM1	58	2.19001	667	24.6813	11.2699	90	3.23956	1.47924	0.131256
hDGG_04471:DAPK1	166	6.26796	990	36.6334	5.84455	98	3.52752	0.562786	0.0962925
hDGG_04501:DDX3X	407	15.3678	243	8.99183	0.585107	48	1.72776	0.112427	0.192148
hDGG_04543:DRD4	128	4.83313	271	10.0279	2.07483	25	0.899878	0.186189	0.0897371
hDGG_04550:DYRK1A	471	17.7844	950	35.1533	1.97663	192	6.91106	0.388602	0.196598
hDGG_04556:ECE1	56	2.11449	396	14.6534	6.92996	12	0.431941	0.204276	0.0294773
hDGG_04595:EIF4A1	1317	49.7284	1201	44.4411	0.893678	165	5.93919	0.119433	0.133642
hDGG_04730:FABP1	231	8.72229	713	26.3834	3.02483	131	4.71536	0.54061	0.178724
hDGG_04742:SPIB	77	2.90743	1105	40.8888	14.0636	199	7.16302	2.4637	0.175183
hDGG_04769:FASN	815	30.7734	524	19.3898	0.630082	37	1.33182	0.0432782	0.0686866
hDGG_04843:FPR1	4	0.151035	540	19.9819	132.299	25	0.899878	5.95806	0.0450347
hDGG_04872:GBA	252	9.51522	268	9.91692	1.04222	47	1.69177	0.177796	0.170594
hDGG_04874:GBA	81	3.05846	1663	61.5367	20.1201	152	5.47126	1.78889	0.0889104
hDGG_04921:GLB1	181	6.83435	701	25.9394	3.79545	139	5.00332	0.732085	0.192885
hDGG_04962:GRK5	272	10.2704	1092	40.4077	3.93439	77	2.77162	0.269865	0.0685914
hDGG_05001:HGF	246	9.28867	897	33.1921	3.57339	57	2.05172	0.220884	0.0618136
hDGG_05037:HRAS:hDGG_01482:HRAS	133	5.02192	671	24.8293	4.94418	136	4.89533	0.974793	0.19716
hDGG_05063:HSD3B1	616	23.2594	1015	37.5585	1.61476	199	7.16302	0.307962	0.190717
hDGG_05159:IKBKE	631	23.8258	1110	41.0738	1.72392	145	5.21929	0.21906	0.127071
hDGG_05179:ILK	22	0.830694	221	8.17776	9.84449	37	1.33182	1.60326	0.162859
hDGG_05185:IRAK1	14	0.528623	261	9.6579	18.2699	11	0.395946	0.749014	0.0409971
hDGG_05286:LGALS1	434	16.3873	208	7.69671	0.469675	16	0.575922	0.0351443	0.0748269
hDGG_05306:LIG1	67	2.52984	241	8.91783	3.52505	35	1.25983	0.497987	0.141271
hDGG_05312:LIMK1	4	0.151035	222	8.21476	54.3897	37	1.33182	8.81793	0.162125
hDGG_05419:MAPK10	184	6.94762	513	18.9828	2.73227	53	1.90774	0.274589	0.100499
hDGG_05433:MAPK12	43	1.62363	220	8.14076	5.01393	0	0	0	0
hDGG_05436:MAPK14	134	5.05968	740	27.3825	5.41191	146	5.25528	1.03866	0.191921
hDGG_05487:FCN3	734	27.715	500	18.5017	0.667571	1	0.0359951	0.00129876	0.0019455
hDGG_05488:FCN3	611	23.0706	1366	50.5467	2.19095	120	4.31941	0.187226	0.0854539
hDGG_05572:MMP9	510	19.257	599	22.1651	1.15101	48	1.72776	0.0897214	0.0779499
hDGG_05621:NFKB1	312	11.7808	229	8.47379	0.719291	40	1.4398	0.122217	0.169913
hDGG_05642:NNMT	273	10.3082	314	11.6191	1.12717	39	1.40381	0.136184	0.120819
hDGG_05653:0	1247	47.0852	1831	67.7533	1.43895	278	10.0066	0.212522	0.147692
hDGG_06234:PSMD7	610	23.0329	294	10.879	0.472325	47	1.69177	0.0734502	0.155508
hDGG_06381:RPS6KA3	366	13.8197	447	16.5405	1.19688	83	2.98759	0.216183	0.180623
hDGG_06461:SF3B5	855	32.2838	1519	56.2082	1.74107	242	8.71081	0.26982	0.154974
hDGG_06480:SHBG	218	8.23142	229	8.47379	1.02944	4	0.14398	0.0174916	0.0169913
hDGG_06589:SPHK1	17	0.6419	358	13.2472	20.6375	8	0.287961	0.448607	0.0217374
hDGG_06614:STAT3	267	10.0816	957	35.4123	3.51256	183	6.5871	0.653379	0.186012
hDGG_06709:TGM1	5	0.188794	339	12.5442	66.4436	41	1.4758	7.81698	0.117648
hDGG_06795:TTK	1413	53.3532	1158	42.85	0.803138	192	6.91106	0.129534	0.161285
hDGG_06865:WEE1	353	13.3289	421	15.5784	1.16878	76	2.73563	0.205241	0.175603
hDGG_06886:ZAP70	119	4.4933	471	17.4286	3.8788	48	1.72776	0.38452	0.0991338
hDGG_06915:ACACB	577	21.7868	809	29.9358	1.37403	139	5.00332	0.229649	0.167135
hDGG_06920:ACLY	188	7.09866	667	24.6813	3.4769	74	2.66364	0.375231	0.107921
hDGG_06985:AKT1S1	16	0.604141	372	13.7653	22.7849	62	2.2317	3.694	0.162125
hDGG_07036:ASIC3	26	0.981729	356	13.1732	13.4184	3	0.107985	0.109995	0.00819733
hDGG_07090:BHMT2	485	18.313	817	30.2318	1.65084	106	3.81548	0.208348	0.126208
hDGG_07156:CAD	194	7.32521	534	19.7598	2.69751	74	2.66364	0.363626	0.134801
hDGG_07170:CAMK1G	658	24.8453	843	31.1939	1.25552	165	5.93919	0.239047	0.190396
hDGG_07181:CAMKK2	980	37.0036	990	36.6334	0.989994	194	6.98305	0.188713	0.19062
hDGG_07234:CDK11B	2	0.0755176	484	17.9097	237.159	0	0	0	0
hDGG_07253:CDK15	365	13.782	399	14.7644	1.07128	33	1.18784	0.0861879	0.080453
hDGG_07257:CDK16	668	25.2229	393	14.5423	0.576554	76	2.73563	0.108458	0.188115
hDGG_07263:CDK17	231	8.72229	1106	40.9258	4.69209	138	4.96732	0.569498	0.121374
hDGG_07325:CHRNA2	629	23.7503	858	31.7489	1.33678	95	3.41953	0.143979	0.107705
hDGG_07328:CHRNA2	100	3.77588	296	10.953	2.90078	29	1.04386	0.276454	0.0953032
hDGG_07375:COPB1	1389	52.447	1153	42.665	0.813487	151	5.43526	0.103633	0.127394
hDGG_07383:CPA1	727	27.4507	265	9.80591	0.357219	15	0.539927	0.019669	0.0550613
hDGG_07398:CPM	358	13.5177	690	25.5324	1.88882	33	1.18784	0.0878731	0.0465228
hDGG_07432:CTRB1	6	0.226553	510	18.8718	83.2995	8	0.287961	1.27105	0.0152588
hDGG_07552:DSTYK	289	10.9123	289	10.694	0.979995	46	1.65577	0.151735	0.154832
hDGG_07572:DYRK2	171	6.45676	240	8.88082	1.37543	48	1.72776	0.26759	0.19455
hDGG_07635:ENGASE	377	14.2351	1162	42.998	3.02057	232	8.35086	0.58664	0.194215
hDGG_07643:EPHA1	5	0.188794	420	15.5414	82.3195	57	2.05172	10.8675	0.132016
hDGG_07683:EPHB3	415	15.6699	1010	37.3735	2.38505	35	1.25983	0.0803979	0.0337092
hDGG_07716:FDFT1	184	6.94762	634	23.4602	3.37672	125	4.49939	0.647615	0.191788
hDGG_07728:FKBP1B	572	21.598	1587	58.7244	2.71897	30	1.07985	0.0499977	0.0183885
hDGG_07778:GALK1	439	16.5761	408	15.0974	0.910792	76	2.73563	0.165034	0.181199
hDGG_07780:GALK1	1166	44.0268	1133	41.9249	0.952259	197	7.09103	0.161062	0.169137
hDGG_07782:GALK1	37	1.39708	328	12.1371	8.68752	5	0.179976	0.128823	0.0148285
hDGG_07806:GBA2	1104	41.6857	815	30.1578	0.723456	112	4.03145	0.0967106	0.133679
hDGG_07848:GPR142	272	10.2704	350	12.9512	1.26102	13	0.467936	0.0455617	0.0361307
hDGG_07982:HNRNPK	617	23.2972	204	7.5487	0.324018	36	1.29582	0.0556215	0.171662
hDGG_08028:HTR5A	26	0.981729	478	17.6876	18.0168	52	1.87175	1.90658	0.105822
hDGG_08081:VPS9D1	12	0.453106	335	12.3961	27.3582	35	1.25983	2.78043	0.101631
hDGG_08235:LTK	44	1.66139	596	22.054	13.2745	103	3.7075	2.23157	0.16811
hDGG_09326:RPS6KA6	498	18.8039	322	11.9151	0.633651	18	0.647912	0.0344563	0.0543773
hDGG_09410:SLC18A3	209	7.89159	361	13.3582	1.69272	41	1.4758	0.187009	0.110479
hDGG_09458:SLC6A12	14	0.528623	355	13.1362	24.8499	49	1.76376	3.33651	0.134267
hDGG_09459:SLC6A12	223	8.42022	1227	45.4032	5.39217	122	4.3914	0.521531	0.0967201
hDGG_09508:SNRPD2	1	0.0377588	253	9.36187	247.939	0	0	0	0
hDGG_09543:SRPK2	895	33.7941	520	19.2418	0.569382	61	2.1957	0.0649728	0.114111
hDGG_09550:SRPK3	252	9.51522	917	33.9321	3.56609	150	5.39927	0.567434	0.159119
hDGG_09567:STK17A	295	11.1389	832	30.7869	2.76392	17	0.611917	0.0549354	0.0198759
hDGG_09590:STK32A	325	12.2716	570	21.092	1.71876	86	3.09558	0.252255	0.146766
hDGG_09598:STK32C	11	0.415347	405	14.9864	36.0816	52	1.87175	4.50646	0.124896
hDGG_09647:TAOK2	134	5.05968	206	7.62271	1.50656	18	0.647912	0.128054	0.0849976
hDGG_09674:TESK1	51	1.9257	473	17.5026	9.08897	59	2.12371	1.10283	0.121337
hDGG_09696:TIE1	184	6.94762	486	17.9837	2.58846	15	0.539927	0.0777139	0.0300232
hDGG_09702:TK2	1017	38.4007	346	12.8032	0.33341	54	1.94374	0.0506172	0.151817
hDGG_09737:TNKS2	516	19.4835	766	28.3446	1.4548	28	1.00786	0.0517289	0.0355575
hDGG_09763:TSSK3	273	10.3082	1425	52.7299	5.11536	213	7.66696	0.743776	0.145401
hDGG_09811:UPP1	87	3.28502	419	15.5044	4.71974	41	1.4758	0.449252	0.0951856
hDGG_09855:ABCB5	127	4.79537	345	12.7662	2.66219	33	1.18784	0.247705	0.0930457
hDGG_09898:ADH4	272	10.2704	389	14.3943	1.40154	69	2.48366	0.241827	0.172544
hDGG_10003:CBR3	38	1.43484	445	16.4665	11.4763	62	2.2317	1.55537	0.135529
hDGG_10058:CD28	806	30.4336	899	33.2661	1.09307	114	4.10344	0.134833	0.123352
hDGG_10107:CDH3	79	2.98295	662	24.4963	8.21211	110	3.95946	1.32737	0.161635
hDGG_10194:NM	223	8.42022	769	28.4556	3.37944	129	4.64337	0.551455	0.163179
hDGG_10264:CYP2S1	409	15.4434	552	20.4259	1.32263	23	0.827887	0.053608	0.0405313
hDGG_10302:CYP4F3	8	0.302071	591	21.869	72.3971	80	2.87961	9.5329	0.131675
hDGG_10362:DHRS3	83	3.13398	218	8.06675	2.57396	21	0.755897	0.241194	0.0937053
hDGG_10369:DHRS4	460	17.3691	593	21.943	1.26334	42	1.51179	0.0870395	0.0688963
hDGG_10411:EGFL7	1	0.0377588	290	10.731	284.198	7	0.251966	6.67303	0.0234802
hDGG_10421:EIF3G	3	0.113276	392	14.5053	128.053	0	0	0	0
hDGG_10424:ENG	77	2.90743	494	18.2797	6.28724	20	0.719902	0.247608	0.0393826
hDGG_10537:GPX4	449	16.9537	304	11.249	0.663515	12	0.431941	0.0254777	0.038398
hDGG_10591:HAMP	1307	49.3508	1665	61.6107	1.24842	316	11.3745	0.230482	0.184618
hDGG_10597:HIST1H1A	330	12.4604	733	27.1235	2.17678	61	2.1957	0.176214	0.0809519
hDGG_10605:HIST1H1B	15	0.566382	422	15.6154	27.5705	0	0	0	0
hDGG_10647:HSPE1	82	3.09622	1275	47.1794	15.2377	202	7.27101	2.34835	0.154114
hDGG_10648:HSPE1	677	25.5627	338	12.5072	0.489273	1	0.0359951	0.00140811	0.00287796
hDGG_10693:IFNA7	278	10.497	219	8.10375	0.77201	14	0.503931	0.0480074	0.062185
hDGG_10697:IFNA8	115	4.34226	517	19.1308	4.40571	37	1.33182	0.306711	0.0696166
hDGG_10799:INTS9	1602	60.4896	1085	40.1487	0.663729	88	3.16757	0.0523655	0.0788959
hDGG_10819:ITGB5	244	9.21315	1163	43.035	4.67104	74	2.66364	0.289113	0.0618947
hDGG_10843:KRT8	609	22.9951	1454	53.803	2.33976	178	6.40713	0.27863	0.119085
hDGG_10928:MSLN	9	0.339829	250	9.25086	27.2221	47	1.69177	4.97829	0.182877
hDGG_10936:MUC1	85	3.2095	579	21.425	6.67549	46	1.65577	0.515898	0.0772824
hDGG_11013:0	626	23.637	682	25.2363	1.06766	124	4.46339	0.188831	0.176864
hDGG_11033:0	333	12.5737	260	9.62089	0.765161	29	1.04386	0.0830192	0.108499
hDGG_11035:0	87	3.28502	377	13.9503	4.24664	14	0.503931	0.153403	0.0361234
hDGG_11039:0	170	6.419	271	10.0279	1.56223	35	1.25983	0.196266	0.125632
hDGG_11046:0	0	0	270	9.99093	#DIV/0!	0	0	#DIV/0!	0
hDGG_11166:RPL11	1910	72.1193	402	14.8754	0.206261	68	2.44767	0.0339391	0.164545
hDGG_11183:RPS8	245	9.25091	490	18.1317	1.95999	14	0.503931	0.0544737	0.0277929
hDGG_11186:RPS8	714	26.9598	366	13.5433	0.50235	0	0	0	0
hDGG_11235:SLC22A13	287	10.8368	946	35.0052	3.23023	188	6.76708	0.624455	0.193316
hDGG_11240:SLC22A14	276	10.4214	207	7.65971	0.734996	9	0.323956	0.0310855	0.0422935
hDGG_11293:SLC29A2	846	31.944	1633	60.4266	1.89164	272	9.79067	0.306495	0.162026
hDGG_11321:SLC5A6	395	14.9147	489	18.0947	1.21321	90	3.23956	0.217205	0.179034
hDGG_11391:SLCO6A1	552	20.8429	538	19.9078	0.95514	84	3.02359	0.145066	0.151879
hDGG_11417:SOD3	197	7.43849	471	17.4286	2.34303	33	1.18784	0.159688	0.0681545
hDGG_11519:THPO	1452	54.8258	1327	49.1036	0.895629	271	9.75467	0.177921	0.198655
hDGG_11590:U2AF1:hDGG_03498:U2AF1	684	25.827	641	23.7192	0.918387	52	1.87175	0.0724723	0.0789127
hDGG_11754:AMHR2	181	6.83435	972	35.9673	5.26273	197	7.09103	1.03756	0.197152
hDGG_11806:ASIC4	34	1.2838	359	13.2842	10.3476	38	1.36781	1.06544	0.102965
hDGG_11907:CACNB3	568	21.447	465	17.2066	0.802284	1	0.0359951	0.00167833	0.00209194
hDGG_11916:CACNG1	399	15.0658	770	28.4926	1.89122	99	3.56351	0.236531	0.125068
hDGG_11918:CACNG1	1194	45.084	1472	54.4691	1.20817	198	7.12703	0.158083	0.130845
hDGG_11953:CCNH	1094	41.3081	1350	49.9546	1.20932	230	8.27887	0.200417	0.165728
hDGG_12070:CTDSP1	1299	49.0487	1543	57.0963	1.16407	256	9.21475	0.187869	0.16139
hDGG_12116:ERH	822	31.0377	326	12.0631	0.38866	0	0	0	0
hDGG_12129:EZH1	403	15.2168	325	12.0261	0.790318	16	0.575922	0.0378477	0.0478892
hDGG_12147:FAM20C	142	5.36175	401	14.8384	2.76745	37	1.33182	0.248392	0.089755
hDGG_12161:FCGR1B	500	18.8794	374	13.8393	0.733036	25	0.899878	0.0476645	0.0650234
hDGG_12215:GALNT8	478	18.0487	979	36.2264	2.00714	201	7.23502	0.40086	0.199717
hDGG_12241:GTF2F1	34	1.2838	469	17.3546	13.5182	94	3.38354	2.63557	0.194965
hDGG_12244:GTF2F1	38	1.43484	654	24.2002	16.8662	12	0.431941	0.301039	0.0178486
hDGG_12333:IL13RA1	209	7.89159	500	18.5017	2.34448	93	3.34754	0.424191	0.180932
hDGG_12412:KHDRBS1	861	32.5103	1060	39.2236	1.2065	60	2.15971	0.0664314	0.0550613
hDGG_12438:KSR1	131	4.9464	326	12.0631	2.43876	22	0.791892	0.160094	0.0656457
hDGG_12638:NEK8	104	3.92692	494	18.2797	4.65497	51	1.83575	0.467479	0.100426
hDGG_12667:NME6	0	0	651	24.0892	#DIV/0!	117	4.21143	#DIV/0!	0.174826
hDGG_12676:0	204	7.7028	738	27.3085	3.54527	119	4.28342	0.556086	0.156853
hDGG_12711:0	1	0.0377588	342	12.6552	335.158	12	0.431941	11.4395	0.0341316
hDGG_12767:0	256	9.66626	606	22.4241	2.31983	3	0.107985	0.0111714	0.0048156
hDGG_12772:0	161	6.07917	450	16.6515	2.73912	0	0	0	0
hDGG_12788:NOX5	12	0.453106	596	22.054	48.6731	120	4.31941	9.5329	0.195856
hDGG_12794:NOXO1	0	0	768	28.4186	#DIV/0!	13	0.467936	#DIV/0!	0.0164658
hDGG_12916:PKLR	148	5.5883	314	11.6191	2.07918	24	0.863882	0.154588	0.0743503
hDGG_12963:POLR2D	1560	58.9038	1043	38.5946	0.655214	169	6.08317	0.103273	0.157617
hDGG_13010:PPP3CB	40	1.51035	435	16.0965	10.6574	18	0.647912	0.42898	0.0402517
hDGG_13037:PRIM1	76	2.86967	587	21.721	7.56917	113	4.06745	1.41739	0.187259
hDGG_13082:PSMD1	1514	57.1668	452	16.7256	0.292574	8	0.287961	0.0050372	0.0172168
hDGG_13130:RGS12	91	3.43605	490	18.1317	5.27689	71	2.55565	0.743776	0.14095
hDGG_13164:RPL31	467	17.6334	521	19.2788	1.09331	6	0.215971	0.0122478	0.0112025
hDGG_13172:RPLP2	183	6.90986	373	13.8023	1.99748	70	2.51966	0.364646	0.182554
hDGG_13246:SCNN1D	132	4.98416	715	26.4575	5.3083	25	0.899878	0.180547	0.0340122
hDGG_13384:SLC52A2	54	2.03898	313	11.5821	5.68034	10	0.359951	0.176535	0.0310783
hDGG_13398:SLC5A9	264	9.96833	585	21.647	2.17158	39	1.40381	0.140827	0.06485
hDGG_13411:SLITRK6	0	0	419	15.5044	#DIV/0!	8	0.287961	#DIV/0!	0.0185728
hDGG_13432:STIP1	98	3.70036	297	10.99	2.96998	4	0.14398	0.0389098	0.013101
hDGG_13451:STRADA	162	6.11693	906	33.5251	5.48071	163	5.8672	0.959174	0.175009
hDGG_13484:SYNCRIP	119	4.4933	320	11.8411	2.63528	56	2.01573	0.448607	0.170231
hDGG_13503:TEX14	166	6.26796	362	13.3952	2.1371	12	0.431941	0.0689125	0.0322459
hDGG_13541:TNNI3	250	9.4397	439	16.2445	1.72087	26	0.935873	0.0991422	0.0576116
hDGG_13546:TNNT2	256	9.66626	792	29.3067	3.03186	101	3.63551	0.376103	0.12405
hDGG_13557:TPM3	239	9.02436	1065	39.4087	4.36692	83	2.98759	0.331059	0.0758106
hDGG_13586:TRIM28	236	8.91108	589	21.795	2.44583	8	0.287961	0.0323149	0.0132122
hDGG_13626:TSSK4	621	23.4482	250	9.25086	0.394523	47	1.69177	0.0721492	0.182877
hDGG_13631:TSSK6	7	0.264312	318	11.7671	44.5198	5	0.179976	0.680921	0.0152948
hDGG_13634:TSSK6	14	0.528623	213	7.88173	14.9099	1	0.0359951	0.0680921	0.0045669
hDGG_13638:TTBK1	878	33.1522	447	16.5405	0.498927	86	3.09558	0.0933746	0.187151
hDGG_13660:TUBA3D	237	8.94884	266	9.84291	1.09991	12	0.431941	0.0482678	0.0438835
hDGG_13686:TXNRD2	176	6.64555	1413	52.2859	7.8678	166	5.97519	0.899126	0.114279
hDGG_13726:VAMP1	95	3.58709	820	30.3428	8.4589	164	5.9032	1.64568	0.19455
hDGG_13758:WNK2	37	1.39708	362	13.3952	9.58805	61	2.1957	1.57164	0.163916
hDGG_13766:XAB2	436	16.4628	402	14.8754	0.903573	0	0	0	0
