## Supplementary Table 4 for "A therapeutic vulnerability linking MNK1/2 inhibition and G1/S cyclin-dependent kinase blockade in triple-negative breast cancer"

### Sheet: Sheet1
dox 200 filtered, LFC < -1
shRNA	Gene	Log2 foldchange	FDR	selective inhibitors
hDGG_04224	CDK9	-1.7133	0.00088102	NVP-2, AZD4573
hDGG_04223	CDK9	-0.73715	0.016426
hDGG_04222	CDK9	-0.70743	0.061263
hDGG_04346	CTSC	-3.2921	0.025591	BI-9740
hDGG_04345	CTSC	-3.2752	0.0092793
hDGG_04349	CTSC	-2.5372	0.034641
hDGG_04577	EHMT2	-1.2913	0.020877	BIX 01294
hDGG_04575	EHMT2	-1.7711	0.15848
hDGG_04579	EHMT2	-1.5205	0.19664
hDGG_12129	EZH1	-4.2678	0.014881	CPI-360
hDGG_12130	EZH1	-2.1963	0.016047
hDGG_04843	FPR1	-4.3857	0.0035259	HCH6-1
hDGG_04841	FPR1	-1.6399	0.074534
hDGG_04842	FPR1	-1.9896	0.088089
hDGG_07782	GALK1	-5.7833	0.0053356	NCATS-SM4487
hDGG_07780	GALK1	-2.5246	0.0010006
hDGG_07778	GALK1	-2.4159	0.040607
