## Supplementary Table 5 for "A therapeutic vulnerability linking MNK1/2 inhibition and G1/S cyclin-dependent kinase blockade in triple-negative breast cancer"

### Sheet: 6h
eFT508_6h	Abemaciclib_6h	Abemaciclib + eFT508_6h	PF3600_6h	PF3600 + eFT508_6h	Abema+eFT508_6h_unique	PF3600 + eFT508_6h_unique
NKTR	OGT	OGT	RPS7	OGT	AKAP9	DCK
BRMS1L	NPHP3	NPHP3	PRPF4B	PRPF39	AP5M1	DCLRE1A
ARFIP1	CPLANE1	SLC38A6	OGT	PIGW	BARD1	DNAH14
	ALS2CL	NKTR	YBX1	FBXO5	CEP290	FAM13B
	UCP2	ZUP1	CISD1	PTP4A1	DCLRE1A	GAS2L3
	PIGW	CEP290	PIGW	BARD1	DMTF1	HIST2H2AC
	WDR60	CPLANE1	RPL39	HIST1H2AK	FGD6	MOK
	SLC17A9	OMA1	PTP4A1	SKA3	G2E3	PRPF39
	PARP9	IFRD1	FBXO5	HIST2H2AC	L3HYPDH	ZGRF1
	REV3L	PIGW	HIST1H2AK	PRPF4B	MANBA
	YBX1	ZBTB40	BARD1	DCLRE1A	MOK
	TUBGCP6	DMTF1	SKA3	GAS2L3	MPP6
	RPL13A	PAXBP1	HIST1H2AJ	ZGRF1	N4BP2L2
	TTC21B	MOK	G2E3	DCK	NABP1
	IVNS1ABP	L3HYPDH	RPL22	FAM13B	OMA1
	IFRD1	NABP1	RPS27	DNAH14	PAXBP1
	ALMS1	TIA1	TOMM20	MOK	PIAS2
	DENND3	TRNT1	SNRPE		PRPF4B
	DNAH14	AKAP9	HSPE1		SHPRH
	HEATR5B	PRPF4B	COX7C		SLC38A6
	DYNC2H1	FGD6	RPL36A		SNX16
	PDCD11	MPP6			TIA1
	NISCH	SNX16			TRNT1
		AP5M1			WDR76
		TTC21B			ZBTB40
		SHPRH			ZUP1
		PIAS2
		BARD1
		G2E3
		DCLRE1A
		WDR76
		N4BP2L2
		IVNS1ABP
		DNAH14
		WDR60
		MANBA

### Sheet: 24h
eFT508_24h	Abemaciclib_24h	Abemaciclib + eFT508_24h	PF3600_24h	PF3600 + eFT508_24h	Abema+eFT508_24h_unique	PF3600 + eFT508_24h_unique
PDCD10	YBX1	HIST1H3G	RPL29	NABP1	AC079594.2	C6ORF62
NUCB2	RPSA	RPL22	RPS25	C6ORF62	AC135178.3	HIST1H2AK
S100A6	RPL36A-HNRNPH2	RPL18A	RPL26	RPL29	ADAMTS6	MT-ND4L
	RPS28	RPS27	TMSB10	IFRD1	ARGLU1	NABP1
	RPLP1	RPS23	RPL17	HIST1H2AK	BARD1
	RPL28	ADAMTS6	RPLP2	S100A6	C18ORF54
	RPS26	RPL13A	RPS13	DEAF1	CCNL1
	RPL37	RPS2	RPS29	MT-ND4L	CEP192
	RPS29	RPL36A-HNRNPH2	UCP2		DCLRE1A
	RPS19	RPS18	IFRD1		DYNC2H1
	RPL32	RPL39	RPL37		EFHC1
	RPS3	RPS28	S100A6		FAM111A
	RPL37A	RPS25	DEAF1		FOCAD
	RPS15	RPL26	SHC1		FUBP1
	RPL36A	CCNL1			HIST1H3G
	RPS9	TAF1D			IVNS1ABP
	RPL29	RPL37			KIF20B
	CEP131	RPLP1			LUC7L3
	IER3	RPL36A			MASTL
	RPS16	RPL27A			MXD3
	RPS7	AC135178.3			NEIL3
	RPL26	RPLP2			NES
	RPS12	PRPF39			NOC3L
	RPS14	TPT1			NPHP3
	RPS24	PABPC1			PDCD7
	RPL10	RPS12			PRPF39
	RPS13	RPS3A			QSER1
	RPLP0	RPS24			SATB1
	RPL18	SPECC1			SLC4A7
	RPS3A	SNRNP70			SNX16
	MBD3	EEF1A1			STIL
	RPS8	SNX16			TIA1
	RPL3	PDCD7			ZGRF1
	RPL11	MBD3			ZNF277
	EEF1D	AC079594.2
	SNRNP70	RPL11
	RPS17	ARGLU1
	EEF1B2	IFRD1
	RPS6	SKA3
	PNISR	FBXO5
	VPS51	C18ORF54
	RPL8	DNA2
	TMUB1	PNN
	TARBP1	RPS29
	EEF1G	BARD1
	SURF2	UCP2
	RPL36	DCLRE1A
	AC005258.1	MXD3
	AVEN	FUBP1
	MED19	IVNS1ABP
	RPS21	RPL29
	RPL14	RPL37A
	MSH5	RCC1
	RPS11	RPS9
	MSH5-SAPCD1	QSER1
	RPS5	NOC3L
	SPECC1	SLC4A7
	RPL19	FBL
	RPL13	ZGRF1
	CCDC9	RPL28
	TAF1D	NEIL3
	SNAPC2	FAM111A
	BCORL1	CDT1
	RPL35	RPS19
	UCP2	STIL
	IFRD1	MASTL
	CDT1	KIF20B
	PNN	CEP192
	DNA2	RPS13
	CLASRP	RPS8
	RCC1	DNAH14
	SKA3	NOP53
	SLC29A1	EEF2
	FBL	SATB1
	EVPL	FOCAD
	RPL22L1	S100A6
	LMNB2	PABPC4
	FBXO5	NABP1
	RPL13A	SLC25A6
	NOP53	PNISR
	RPL22	TARBP1
	RPL39	TIA1
	EEF2	ZNF316
	TPT1	RACK1
	RPS2	EIF3L
	RPS18	CRTAP
	RPS27	NES
	SLC25A6	EIF3H
	RPL18A	LUC7L3
	DNAH14	EFHC1
	PABPC1	BCORL1
	RPS23	ZNF277
	RPL27A	QARS
	RPLP2	DYNC2H1
	RPS4X	NPHP3
	EIF3L	RPS10-NUDT3
	PABPC4	IER3
	INO80B-WBP1	DEAF1
	CRTAP
	INO80B
	RPS25
	NABP1
	ZNF316
	RACK1
	RPS10-NUDT3
	DEAF1
	COL7A1
	EEF1A1
	S100A6
	ABCC3
	QARS
	MYH9
	CAMLG
	MAN2B1
	TNKS1BP1
	PTMS
	ERGIC3
	EIF3H
	CD63
	HEATR5B
